# *In situ* estimation of genetic variation of functional and ecological traits in *Quercus petraea* and *Q.robur*

**DOI:** 10.1101/501387

**Authors:** Hermine Alexandre, Laura Truffaut, Alexis Ducousso, Jean-Marc Louvet, Gérard Nepveu, José M. Torres-Ruiz, Frédéric Lagane, Cyril Firmat, Brigitte Musch, Sylvain Delzon, Antoine Kremer

## Abstract

**Background:** Predicting the evolutionary potential of natural tree populations requires the estimation of heritability and genetic correlations among traits on which selection acts, as differences in evolutionary success between species may rely on differences for these genetic parameters. *In situ* estimates are expected to be more accurate than measures done under controlled conditions which do not reflect the natural environmental variance.

**Aims:** The aim of the current study was to estimate three genetic parameters (i.e. heritability, evolvability and genetic correlations) in a natural mixed oak stand composed of *Quercus petraea* and *Quercus robur* about 100 years old, for 58 traits of ecological and functional relevance (growth, reproduction, phenology, physiology, resilience, structure, morphology and defence).

**Methods:** First we estimated genetic parameters directly *in situ* using realized genomic relatedness of adult trees and parentage relationships over two generations to estimate the traits additive variance. Secondly, we benefited from existing *ex situ* experiments (progeny tests and conservation collection) installed with the same populations, thus allowing comparisons of *in situ* heritability estimates with more traditional methods.

**Results:** Heritability and evolvability estimates obtained with different methods varied substantially and showed large confidence intervals, however we found that *in situ* were less precise than *ex situ* estimates, and assessments over two generations (with deeper relatedness) improved estimates of heritability while large sampling sizes are needed for accurate estimations. At the biological level, heritability values varied moderately across different ecological and functional categories of traits, and genetic correlations among traits were conserved over the two species.

**Conclusion:** We identified limits for using realized genomic relatedness in natural stands to estimate the genetic variance, given the overall low variance of genetic relatedness and the rather low sampling sizes of currently used long term genetic plots in forestry. These limits can be overcome if larger sample sizes are considered, or if the approach is extended over the next generation.
