## Supplementary material for "*In situ* estimation of genetic variation of functional and ecological traits in *Quercus petraea* and *Q.robur*": models.txt

trait_abbrev	method	condition	generation	fix_eff	random_eff	repeated_measures	spatial_effect	matrice	maf
HGHT	M1	in situ	parent	age_num+date+PC1+IC	NULL	F	T	G	1
HGHT	M1	in situ	parent	age_num+date+PC1+IC	NULL	F	T	G	5
HGHT	M1	in situ	parent	age_num+date+PC1+IC	NULL	F	T	G	10
HGHT	M1	in situ	parent	age_num+date+PC1+IC	NULL	F	T	G	15
HGHT	M1	in situ	parent	age_num+date+PC1+IC	NULL	F	T	G	30
HGHT	M1	in situ	parent	age_num+date+PC1+IC	NULL	F	T	G	40
HGHT	M3	in situ	offspring	PC1	NULL	F	T	A	NA
HGHT	M4	in situ	offspring	PC1	NULL	F	T	H	5
HGHT	M5	in situ	parent,offspring	PC1+generation	date	F	T	H	5
HGHT	M6	ex situ	offspring	1	bloc	F	F	H	5
HGHT	M7	ex situ	offspring	1	bloc	F	F	A	NA
CIRC	M1	in situ	parent	age_num+date+PC1+IC	NULL	F	T	G	1
CIRC	M1	in situ	parent	age_num+date+PC1+IC	NULL	F	T	G	5
CIRC	M1	in situ	parent	age_num+date+PC1+IC	NULL	F	T	G	10
CIRC	M1	in situ	parent	age_num+date+PC1+IC	NULL	F	T	G	15
CIRC	M1	in situ	parent	age_num+date+PC1+IC	NULL	F	T	G	30
CIRC	M1	in situ	parent	age_num+date+PC1+IC	NULL	F	T	G	40
CIRC	M3	in situ	offspring	PC1	NULL	F	T	A	NA
CIRC	M4	in situ	offspring	PC1	NULL	F	T	H	5
CIRC	M5	in situ	parent,offspring	PC1+generation	date	F	T	H	5
CIRC	M6	ex situ	offspring	1	bloc	F	F	H	5
CIRC	M7	ex situ	offspring	1	bloc	F	F	A	NA
RWDTH	M1	in situ	parent	age_num+PC1+IC	annee	T	T	G	5
RWDTH	M3	in situ	offspring	PC1	annee	T	T	A	NA
RWDTH	M4	in situ	offspring	PC1	annee	T	T	H	5
RWDTH	M5	in situ	parent,offspring	PC1+generation	annee	T	T	H	5
RSURF	M1	in situ	parent	age_num+PC1+IC	annee	T	T	G	5
RSURF	M3	in situ	offspring	PC1	annee	T	T	A	NA
RSURF	M4	in situ	offspring	PC1	annee	T	T	H	5
RSURF	M5	in situ	parent,offspring	PC1+generation	annee	T	T	H	5
NOFF	M1	in situ	parent	PC1+IC	NULL	F	T	G	5
NOFF.l	M1	in situ	parent	PC1+IC	NULL	F	T	G	5
MFLW	M1	in situ	parent	date+PC1+IC	NULL	T	T	G	5
FFLW	M1	in situ	parent	date+PC1+IC	NULL	T	T	G	5
MAR	M1	in situ	parent	date+PC1+IC	NULL	F	T	G	5
LUs	M2	ex situ	parent	date	bloc+line	T	F	G	1
LUs	M2	ex situ	parent	date	bloc+line	T	F	G	5
LUs	M2	ex situ	parent	date	bloc+line	T	F	G	10
LUs	M2	ex situ	parent	date	bloc+line	T	F	G	15
LUs	M2	ex situ	parent	date	bloc+line	T	F	G	30
LUs	M2	ex situ	parent	date	bloc+line	T	F	G	40
LUs	M3	in situ	offspring	date+PC1	NULL	F	T	A	NA
LUs	M4	in situ	offspring	date+PC1	NULL	F	T	H	5
LUs	M6	ex situ	offspring	date	bloc	F	F	H	5
LUs	M7	ex situ	offspring	date	bloc	F	F	A	NA
LUd	M2	ex situ	parent	1	bloc+line	T	F	G	5
LS	M2	ex situ	parent	1	bloc+line	T	F	G	5
C	M2	ex situ	parent	1	NULL	F	F	G	5
N	M2	ex situ	parent	1	NULL	F	F	G	5
C.N	M2	ex situ	parent	1	NULL	F	F	G	5
d15N	M2	ex situ	parent	1	NULL	F	F	G	5
d13C	M2	ex situ	parent	1	NULL	F	F	G	1
d13C	M2	ex situ	parent	1	NULL	F	F	G	5
d13C	M2	ex situ	parent	1	NULL	F	F	G	10
d13C	M2	ex situ	parent	1	NULL	F	F	G	15
d13C	M2	ex situ	parent	1	NULL	F	F	G	30
d13C	M2	ex situ	parent	1	NULL	F	F	G	40
SLA	M2	ex situ	parent	1	NULL	F	F	G	5
MLA	M2	ex situ	parent	1	NULL	F	F	G	5
C	M3	in situ	offspring	PC1	NULL	F	T	A	NA
N	M3	in situ	offspring	PC1	NULL	F	T	A	NA
C.N	M3	in situ	offspring	PC1	NULL	F	T	A	NA
d15N	M3	in situ	offspring	PC1	NULL	F	T	A	NA
d13C	M3	in situ	offspring	PC1	NULL	F	T	A	NA
SLA	M3	in situ	offspring	PC1	NULL	F	T	A	NA
MLA	M3	in situ	offspring	PC1	NULL	F	T	A	NA
C	M4	in situ	offspring	PC1	NULL	F	T	H	5
N	M4	in situ	offspring	PC1	NULL	F	T	H	5
C.N	M4	in situ	offspring	PC1	NULL	F	T	H	5
d15N	M4	in situ	offspring	PC1	NULL	F	T	H	5
d13C	M4	in situ	offspring	PC1	NULL	F	T	H	5
SLA	M4	in situ	offspring	PC1	NULL	F	T	H	5
MLA	M4	in situ	offspring	PC1	NULL	F	T	H	5
REL	M1	in situ	parent	age_stade+PC1+IC	NULL	T	T	G	5
RET	M1	in situ	parent	age_stade+PC1+IC	NULL	T	T	G	5
REC	M1	in situ	parent	age_stade+PC1+IC	NULL	T	T	G	1
REC	M1	in situ	parent	age_stade+PC1+IC	NULL	T	T	G	5
REC	M1	in situ	parent	age_stade+PC1+IC	NULL	T	T	G	10
REC	M1	in situ	parent	age_stade+PC1+IC	NULL	T	T	G	15
REC	M1	in situ	parent	age_stade+PC1+IC	NULL	T	T	G	30
REC	M1	in situ	parent	age_stade+PC1+IC	NULL	T	T	G	40
WD	M1	in situ	parent	age_num+date+PC1+IC	NULL	F	T	G	1
WD	M1	in situ	parent	age_num+date+PC1+IC	NULL	F	T	G	5
WD	M1	in situ	parent	age_num+date+PC1+IC	NULL	F	T	G	10
WD	M1	in situ	parent	age_num+date+PC1+IC	NULL	F	T	G	15
WD	M1	in situ	parent	age_num+date+PC1+IC	NULL	F	T	G	30
WD	M1	in situ	parent	age_num+date+PC1+IC	NULL	F	T	G	40
WD	M3	in situ	offspring	PC1	annee	F	T	A	NA
WD	M4	in situ	offspring	PC1	annee	F	T	H	5
WD	M5	in situ	parent,offspring	generation	annee	F	F	H	5
LL	M1	in situ	parent	PC1+IC	NULL	T	T	G	5
PL	M1	in situ	parent	PC1+IC	NULL	T	T	G	5
LW	M1	in situ	parent	PC1+IC	NULL	T	T	G	5
SW	M1	in situ	parent	PC1+IC	NULL	T	T	G	5
WP	M1	in situ	parent	PC1+IC	NULL	T	T	G	5
NL	M1	in situ	parent	PC1+IC	NULL	T	T	G	5
NV	M1	in situ	parent	PC1+IC	NULL	T	T	G	5
BS	M1	in situ	parent	PC1+IC	NULL	T	T	G	5
HR	M1	in situ	parent	PC1+IC	NULL	T	T	G	5
OB	M1	in situ	parent	PC1+IC	NULL	T	T	G	5
PR	M1	in situ	parent	PC1+IC	NULL	T	T	G	5
LDR	M1	in situ	parent	PC1+IC	NULL	T	T	G	1
LDR	M1	in situ	parent	PC1+IC	NULL	T	T	G	5
LDR	M1	in situ	parent	PC1+IC	NULL	T	T	G	10
LDR	M1	in situ	parent	PC1+IC	NULL	T	T	G	15
LDR	M1	in situ	parent	PC1+IC	NULL	T	T	G	30
LDR	M1	in situ	parent	PC1+IC	NULL	T	T	G	40
PV	M1	in situ	parent	PC1+IC	NULL	T	T	G	5
LWR	M1	in situ	parent	PC1+IC	NULL	T	T	G	5
VSCL	M1	in situ	parent	age_num+date+PC1+IC	NULL	F	T	G	5
VSCG	M1	in situ	parent	age_num+date+PC1+IC	NULL	F	T	G	5
CSTL	M1	in situ	parent	age_num+date+PC1+IC	NULL	F	T	G	5
CSTG	M1	in situ	parent	age_num+date+PC1+IC	NULL	F	T	G	5
ROBA	M1	in situ	parent	age_num+date+PC1+IC	NULL	F	T	G	5
ROBB	M1	in situ	parent	age_num+date+PC1+IC	NULL	F	T	G	5
ROBC	M1	in situ	parent	age_num+date+PC1+IC	NULL	F	T	G	5
ROBD	M1	in situ	parent	age_num+date+PC1+IC	NULL	F	T	G	1
ROBD	M1	in situ	parent	age_num+date+PC1+IC	NULL	F	T	G	5
ROBD	M1	in situ	parent	age_num+date+PC1+IC	NULL	F	T	G	10
ROBD	M1	in situ	parent	age_num+date+PC1+IC	NULL	F	T	G	15
ROBD	M1	in situ	parent	age_num+date+PC1+IC	NULL	F	T	G	30
ROBD	M1	in situ	parent	age_num+date+PC1+IC	NULL	F	T	G	40
ROBE	M1	in situ	parent	age_num+date+PC1+IC	NULL	F	T	G	5
GRDN	M1	in situ	parent	age_num+date+PC1+IC	NULL	F	T	G	5
ELAC	M1	in situ	parent	age_num+date+PC1+IC	NULL	F	T	G	5
ELTOT	M1	in situ	parent	age_num+date+PC1+IC	NULL	F	T	G	5
TWSK	M1	in situ	parent	age_num+date+PC1+IC	NULL	F	T	G	5
X2PHL	M1	in situ	parent	age_num+date+PC1+IC	NULL	F	T	G	5
CWSK	M1	in situ	parent	age_num+date+PC1+IC	NULL	F	T	G	5
PNTL	M1	in situ	parent	age_num+date+PC1+IC	NULL	F	T	G	5
EGNL	M1	in situ	parent	age_num+date+PC1+IC	NULL	F	T	G	5
MVL	M1	in situ	parent	age_num+date+PC1+IC	NULL	F	T	G	5
VNL	M1	in situ	parent	age_num+date+PC1+IC	NULL	F	T	G	5
SYRG	M1	in situ	parent	age_num+date+PC1+IC	NULL	F	T	G	5
CNFL	M1	in situ	parent	age_num+date+PC1+IC	NULL	F	T	G	5
LU_date	M2	ex situ	parent	1	bloc+line	T	F	G	1
LU_date	M2	ex situ	parent	1	bloc+line	T	F	G	5
LU_date	M2	ex situ	parent	1	bloc+line	T	F	G	10
LU_date	M2	ex situ	parent	1	bloc+line	T	F	G	15
LU_date	M2	ex situ	parent	1	bloc+line	T	F	G	30
LU_date	M2	ex situ	parent	1	bloc+line	T	F	G	40
LS_date	M2	ex situ	parent	1	bloc+line	T	F	G	1
LS_date	M2	ex situ	parent	1	bloc+line	T	F	G	5
LS_date	M2	ex situ	parent	1	bloc+line	T	F	G	10
LS_date	M2	ex situ	parent	1	bloc+line	T	F	G	15
LS_date	M2	ex situ	parent	1	bloc+line	T	F	G	30
LS_date	M2	ex situ	parent	1	bloc+line	T	F	G	40
GSL_duree	M2	ex situ	parent	1	bloc+line	T	F	G	1
GSL_duree	M2	ex situ	parent	1	bloc+line	T	F	G	5
GSL_duree	M2	ex situ	parent	1	bloc+line	T	F	G	10
GSL_duree	M2	ex situ	parent	1	bloc+line	T	F	G	15
GSL_duree	M2	ex situ	parent	1	bloc+line	T	F	G	30
GSL_duree	M2	ex situ	parent	1	bloc+line	T	F	G	40
FCDT	M1	in situ	parent	age_num+date+PC1+IC	NULL	F	T	G	5
